# Spatially and Functionally Distinct mTORC1 Entities Orchestrate the Cellular Response to Amino Acid Availability

**DOI:** 10.1101/2023.10.03.559930

**Authors:** Stephanie A. Fernandes, Danai-Dimitra Angelidaki, Julian Nüchel, Jiyoung Pan, Peter Gollwitzer, Yoav Elkis, Filippo Artoni, Sabine Wilhelm, Marija Kovacevic-Sarmiento, Constantinos Demetriades

## Abstract

Amino acid (AA) availability is a robust determinant of cell growth, through controlling mTORC1 activity ^1^. According to the predominant model in the field, AA sufficiency drives the recruitment and activation of mTORC1 on the lysosomal surface by the heterodimeric Rag GTPases, from where it coordinates the majority of cellular processes (reviewed in ^2,3^). Importantly, however, 15 years after its initial discovery, the teleonomy of the proposed lysosomal regulation of mTORC1, and where mTORC1 acts on its effector proteins remain enigmatic ^4^. Here, by using multiple pharmacological and genetic means to perturb the lysosomal AA sensing and protein recycling machineries, we describe the spatial separation of mTORC1 regulation and downstream functions in mammalian cells, with lysosomal and non-lysosomal mTORC1 phosphorylating distinct substrates in response to different AA sources. Moreover, we reveal that a fraction of mTOR localizes at lysosomes due to basal lysosomal proteolysis that locally supplies new AAs, even in cells grown in the presence of extracellular nutrients, whereas cytoplasmic mTORC1 is regulated by exogenous AAs. Overall, our study substantially expands our knowledge about the topology of mTORC1 regulation by AAs, and hints at the existence of distinct, Rag- and lysosome-independent mechanisms that control its activity at other subcellular locations. Given the importance of mTORC1 signalling and AA sensing for human ageing and disease ^2^, our findings will likely open new directions toward the identification of function-specific mTORC1 regulators, and suggest new targets for drug discovery against conditions with dysregulated mTORC1 activity in the future.
