## Supplementary material for "Spatially and Functionally Distinct mTORC1 Entities Orchestrate the Cellular Response to Amino Acid Availability": Suppl Table 1

### Sheet: Sheet1
Suppl. Table 1. List of primary antibodies used in this study.
Antibody	Dilution	Supplier	Catalog Number
Rabbit monoclonal anti-phospho-p70 S6 Kinase (Thr389) (D5U1O)	1:1,000 (WB)	Cell Signaling Technology	97596
Rabbit polyclonal anti-S6 Kinase	1:1,000 (WB)	Cell Signaling Technology	9202
Rabbit monoclonal anti-phospho-TFEB (Ser211) (E9S8N)	1:1,000 (WB)	Cell Signaling Technology	37681
Rabbit polyclonal anti-TFEB (for human TFEB)	1:1,000 (WB); 1:200 (IF)	Cell Signaling Technology	4240
Rabbit polyclonal anti-TFEB (for mouse TFEB)	1:1,000 (WB)	Bethyl Laboratories	A303-673A
Rabbit polyclonal anti-TFE3	1:1,000 (WB); 1:200 (IF)	Cell Signaling Technology	14779
Rabbit polyclonal anti-phospho-Akt (Ser473)	1:1,000 (WB)	Cell Signaling Technology	9271
Rabbit polyclonal anti-Akt	1:1,000 (WB)	Cell Signaling Technology	9272
Rabbit monoclonal anti-phospho-4E-BP1 (Ser65) (D9G1Q)	1:1,000 (WB)	Cell Signaling Technology	13443
Rabbit polyclonal anti-phospho-4E-BP1 (Thr37/46)	1:1,000 (WB)	Cell Signaling Technology	9459
Rabbit polyclonal anti-4E-BP1	1:1,000 (WB)	Cell Signaling Technology	9452
Rabbit monoclonal anti-phospho-S6 ribosomal protein (Ser240/244) (D68F8)	1:1,000 (WB)	Cell Signaling Technology	5364
Mouse monoclonal anti-S6 ribosomal protein (52D2)	1:1,000 (WB)	Cell Signaling Technology	2317
Rabbit monoclonal anti-phospho-ULK1 (Ser757) (D7O6U)	1:1,000 (WB)	Cell Signaling Technology	14202
Rabbit monoclonal anti-ULK1 (D8H5)	1:1,000 (WB)	Cell Signaling Technology	8054
Rabbit monoclonal anti-phospho-GRB10 (Ser476) (D4E6)	1:1,000 (WB)	Cell Signaling Technology	11817
Rabbit polyclonal anti-GRB10	1:1,000 (WB)	Proteintech	23591-1-AP
Rabbit monoclonal anti-mTOR (7C10)	1:1,000-2,000 (WB); 1:200 (IF)	Cell Signaling Technology	2983
Rabbit monoclonal anti-LC3B (D11) XP	1:1,000 (WB); 1:200 (IF)	Cell Signaling Technology	3868
Rabbit polyclonal anti-SQSTM1/p62	1:200 (IF)	Cell Signaling Technology	5114
Rabbit monoclonal anti-TAX1BP1 (D1D5)	1:1,000 (WB)	Cell Signaling Technology	5105
Mouse monoclonal anti-NBR1 (4BR)	1:500 (WB)	Santa Cruz Biotechnology	sc-130380
Rabbit polyclonal anti-TSC2	1:1,000 (WB)	Cell Signaling Technology	4308
Rabbit polyclonal anti-phospho-Tuberin/TSC2 (Thr1462)	1:1,000 (WB)	Cell Signaling Technology	3611
Rabbit polyclonal anti-phospho-ACC1 (Ser79)	1:1,000 (WB)	Cell Signaling Technology	3661
Rabbit monoclonal anti-MIOS (D12C6)	1:1,000 (WB)	Cell Signaling Technology	13557
Rabbit monoclonal anti-RAPTOR (24C12)	1:1,000 (WB)	Cell Signaling Technology	2280
Rabbit monoclonal anti-RagA (D8B5)	1:1,000 (WB)	Cell Signaling Technology	4357
Rabbit monoclonal anti-RagC (D8H5)	1:1,000 (WB)	Cell Signaling Technology	9480
Rabbit monoclonal anti-RagC (D31G9)	1:1,000 (WB)	Cell Signaling Technology	5466; discontinued
Rabbit polyclonal anti-RagD	1:1,000 (WB)	Cell Signaling Technology	4470
Rabbit polyclonal anti-CathepsinD	1:1,000 (WB)	Cell Signaling Technology	2284
Rat monoclonal anti-HA (3F10)	1:1,000 (WB)	Roche	11867423001
Rabbit polyclonal anti-FLAG	1:3,000 (WB)	Cell Signaling Technology	2368
Rabbit monoclonal anti-GAPDH (14C10)	1:3,000 (WB)	Cell Signaling Technology	2118
Mouse monoclonal anti-α-Tubulin	1:3,000 (WB)	Sigma-Aldrich	T9026
Mouse monoclonal anti-Actin (C4)	1:10,000 (WB)	BD Transduction Laboratories	612656
Mouse monoclonal anti-GRASP55/GORASP2 (1C9A3)	1:5000 (WB)	Proteintech	66627-1-Ig
Rabbit polyclonal anti-phospho-GRASP55/GORASP2 (Thr264)	1:2000 (WB)	Cell Signaling Technology	custom-made
Rabbit polyclonal anti-M6P	1:1,000 (WB)	ABCD Antibodies	AG949
Rat monoclonal anti-LAMP2 (ABL-93) (for mouse LAMP2)	1:200 (IF)	Developmental Studies Hybridoma Bank	ABL-93
Mouse monoclonal anti-LAMP2 (H4B4) (for human LAMP2)	1:500 (WB); 1:200 (IF)	Developmental Studies Hybridoma Bank	H4B4
Mouse monoclonal anti-GM130 (35)	1:150 (IF)	BD Transduction Laboratories	610822
