## Supplementary material for "Spatially and Functionally Distinct mTORC1 Entities Orchestrate the Cellular Response to Amino Acid Availability": Suppl Table 2

### Sheet: Table S9
Suppl. Table 2. List of DNA oligonucleotides used in this study.
Name	Sequence
PCR oligos for 4E-BP1 cloning into pETM-11
4EBP1-for-NcoI	5' TAccatggCGTCCGGGGGCAGCAGCTGCAGCCAGACCCCA 3'
4EBP1-rev-NotI	5' GAATgcggccgcCTTTAAATGTCCATCTCAAACTGTGA 3'
PCR oligos for GRASP55 cloning
hGRASP55-for-SfiI	5' tataggcctctgaggccgccaccATGGGCTCCTCGCAAAGCGTC 3'
hGRASP55-myc-rev-NotI	5' atatgcggccgcTCAATGGTGATGGTGATGATG 3'
Oligos for sgRNA expression from the pX459 vector for CRISPR/Cas9 KO cell line generation
RagA-gRNA-5UTR-s	5’ caccgATTACATTGCTCGCGACACC 3’
RagA-gRNA-5UTR-as	5’ aaacGGTGTCGCGAGCAATGTAATc 3’
RagB-gRNA-5UTR-s	5’ caccgCTGCCTATTCTCATCGCCTA 3’
RagB-gRNA-5UTR-as	5’ aaacTAGGCGATGAGAATAGGCAGc 3’
RagB-gRNA-3CDS-s	5’ caccgTACATCCAACACTTATGTGA 3’
RagB-gRNA-3CDS-as	5’ aaacTCACATAAGTGTTGGATGTAc 3’
RagC-gRNA-5CDS-s	5’ caccgATCGGCCGCGCCGTAACTGC 3’
RagC-gRNA-5CDS-as	5’ aaacGCAGTTACGGCGCGGCCGATc 3’
RagC-gRNA-3UTR-s	5’ caccgTAGTCTGAATCCCAGCGTCG 3’
RagC-gRNA-3UTR-as	5’ aaacCGACGCTGGGATTCAGACTAc 3’
RagD-gRNA-5UTR-s	5’ caccgTGACTCCTCCGCCGGCGGGC 3’
RagD-gRNA-5UTR-as	5’ aaacGCCCGCCGGCGGAGGAGTCAc 3’
RagD-gRNA-3UTR-s	5’ caccgAGATTGGAGCTACAAGCTCC 3’
RagD-gRNA-3UTR-as	5’ aaacGGAGCTTGTAGCTCCAATCTc 3’
GNPTAB-gRNA-exon7-s	5’ caccgTTGCATTAGCACTAATCCA 3’
GNPTAB-gRNA-exon7-as	5’ aaacTGGATTAGTGCTAATGCAAc 3’
RT-qPCR gene-specific oligos
RRAGC_for	5' ACTGCCGACCTTGGAAAACC 3'
RRAGC_rev	5' GGGAACTGTCTGTTGCAATGT 3'
LAMP1_for	5' TGGGCGTCTCTAATGTCTGC 3'
LAMP1_rev	5' CAGGATCACCCCGAATGTCA 3'
MCOLN1_for	5’ CTATCATGTGAAGTTCCGCTC 3’
MCOLN1_rev	5’ GTCACAAACATGTCGTCCC 3’
PPT1_for	5' CTCTCAGTACGTTGCCCTCTG 3'
PPT1_rev	5' ACTGTAGGCCAGTGGGATTTG 3'
ATP6AP1_for	5' TTCTAACCTAGAGAATGCCCTG 3'
ATP6AP1_rev	5' AGAGTGCTGACTGCATACC 3'
CLN3_for	5' TGGACAGTGTTCAAGGGTC 3'
CLN3_rev	5' GTCCCTGGTTAATGAAATACTCG 3'
LAMTOR1_for	5' CAAAGCTCTCAATGGAGCC 3'
LAMTOR1_rev	5' AATGATGTTGCTGGCTGTC 3'
ARF1_for	5' GCCAGTGCCTTCCACCTGTC 3'
ARF1_rev	5' GCCTCGTTCACACGCTCTCTG 3'
RPL13a_for	5’ CCGCCCTACGACAAGAAA 3’
RPL13a_rev	5’ AGGCGCCCCAGATAGG 3’
